# Association of common genetic variants in the *CPSF7* and *SDHAF2* genes with Canine Idiopathic Pulmonary Fibrosis in the West Highland White Terrier

**DOI:** 10.1101/2020.04.14.030486

**Authors:** Ignazio S. Piras, Christiane Bleul, Ashley Siniard, Amanda J. Wolfe, Matthew D. De Both, Alvaro G. Hernandez, Matthew J. Huentelman

## Abstract

Canine Idiopathic Pulmonary Fibrosis (CIPF) is a chronic fibrotic lung disease that is observed at a higher frequency in the West Highland White Terrier dog breed (WHWT) and may have molecular pathological overlap with human lung fibrotic disease. We conducted a Genome-Wide Association Study (GWAS) in the WHWT using Whole Genome Sequencing (WGS) to discover genetic variants associated with CIPF. Saliva-derived DNA samples were sequenced using the Riptide™ DNA library prep kit. After quality controls, 28 affected, 44 unaffected and 1,843,695 informative Single Nucleotide Polymorphisms (SNPs) were included in the GWAS. Data were analyzed both at the single SNP and gene levels using the GEMMA and GATES methods, respectively. We detected significant signals at the gene level in both the *CPSF7* and *SDHAF2* genes (adjusted p = 0.016 and p = 0.025, respectively), two overlapping genes located on chromosome 18. The top SNP for both genes was rs22669389, however it did not reach genome-wide significance in the GWAS (adjusted p = 0.078). Our studies provide, for the first time, candidate loci for CIPF in the WHWT. *CPSF7* was recently associated with lung adenocarcinoma further highlighting the potential relevance of our results since IPF and lung cancer share several pathological mechanisms.
