## Supplementary material for "Association of common genetic variants in the *CPSF7* and *SDHAF2* genes with Canine Idiopathic Pulmonary Fibrosis in the West Highland White Terrier": Table S1. Median number of SNPs at different depth levels before quality control filtering.

### Sheet: S1 Table
			Median	Min	Max
		0X	3.59163e+07	33918432	36243510
		≥ 1X	1.68115e+07	6204735	29777717
		≥ 2X	1.91506e+07	4140715	30038775
		≥ 3X	8816381	568435	23080062
		≥ 4X	4033195	115193	16915137
		≥ 5X	1.90226e+06	34490	12200995
		≥ 6X	955340	13396	8811104
		≥ 7X	503982	5002	6424541
		≥ 8X	269708	2549	4741020
		≥ 9X	151128	1692	3546249
		≥ 10X	88322	1277	2682344
